# Homozygous haplotype deficiency in Manech Tête Rousse dairy sheep revealed a nonsense variant in *MMUT* gene affecting newborn lamb viability

**DOI:** 10.1101/2023.03.10.531894

**Authors:** Maxime Ben Braiek, Carole Moreno-Romieux, Céline André, Jean-Michel Astruc, Philippe Bardou, Arnaud Bordes, Frédéric Debat, Francis Fidelle, Itsasne Granado–Tajada, Chris Hozé, Florence Plisson-Petit, François Rivemale, Julien Sarry, Némuel Tadi, Florent Woloszyn, Stéphane Fabre

## Abstract

Recessive deleterious variants are known to segregate in livestock populations as in human, and some may cause lethality when homozygous. By scanning the genome of 6,845 Manech Tête Rousse dairy sheep using phased 50k SNP genotypes and pedigree data, we searched for deficiency in homozygous haplotype (DHH). Five Manech Tête Rousse deficient homozygous haplotypes (MTRDHH1 to 5) were identified with a homozygous deficiency ranging from 84% to 100%. These haplotypes are located on OAR1 (MTRDHH2 and 3), OAR10 (MTRDHH4), OAR13 (MTRDHH5) and OAR20 (MTRDHH1), and have frequencies ranging from 7.8% to 16.6%. When comparing at-risk mating between DHH carriers to safe mating between non-carriers, two DHH (MTRDHH1 and 2) showed significant effects on decreasing artificial insemination success and/or increasing stillbirth rate. We particularly investigated the MTRDHH1 haplotype highly increasing stillbirth rate, and we identified a single nucleotide variant (SNV) inducing a premature stop codon (p.Gln409*) in the *MMUT* gene (*methylmalonyl-CoA mutase*) by using a whole genome sequencing (WGS) approach. We generated homozygous lambs for the *MMUT* mutation by oriented mating, and most of them died within the first 24h after birth without any obvious clinical defect. RT-qPCR and western blotting performed on post-mortem liver and kidney biological samples showed a decreased expression of *MMUT* mRNA in the liver and absence of a full-length MMUT protein in mutated homozygous lambs. In parallel, MTRDHH4 and MTRDHH5 showed partial association with variants in *RXFP2* and *ASIP* genes, respectively, already known to control horned/polled and coat color phenotypes in sheep, two morphological traits accounting in the MTR breed standard. Further investigations are needed to identified the supposed recessive deleterious variant hosted by MTRDHH2 and MTRDHH3. Anyway, an appropriate management of these haplotypes/variants in the MTR dairy sheep selection program should increase the overall fertility and lamb survival.

**Author Summary:** In this article, we used reverse genetics screen in ovine using large genotype data available in the framework of genomic selection program in Manech Tête Rousse dairy sheep. We identified five genomic regions with a highly significant deficit in homozygous animal. These regions are thus supposed to host recessive deleterious mutations. In one of these genomic regions, we identified a nonsense mutation in *MMUT* that alters the functioning of this essential gene of cell metabolism, causing perinatal mortality of homozygous lambs. In this work, we also identified other regions possibly associated with morphological appearance part of the breed standard such as polledness and coat color. Increasing knowledge in these genomic regions will help the future genetic management of the Manech Tête Rousse breed, particularly to reduce lamb mortality.
