## Supplemental Table 1 for "Homozygous haplotype deficiency in Manech Tête Rousse dairy sheep revealed a nonsense variant in *MMUT* gene affecting newborn lamb viability"

### Sheet: S1A Table
OAR	SNP_rank_position	oar_v3.1 (Mb)	HHD (20 SNPs)	Nexp	Nobs	freq	deficit	P-value	MTRDHH
1	1571	97.2096	GGGGAGAAGAAGGGCGCAAA	11.2491	0	0.0341491	1	1.3019e-05	MTRDHH3
1	1572	97.2789	GGGAGAAGAAGGGCGCAAAA	10.1821	0	0.0333902	1	3.78417e-05
1	1573	97.3142	GGAGAAGAAGGGCGCAAAAA	10.2059	0	0.03358	1	3.69517e-05
1	1574	97.5639	GAGAAGAAGGGCGCAAAAAA	10.2059	0	0.03358	1	3.69517e-05
1	1575	97.6276	AGAAGAAGGGCGCAAAAAAG	10.2059	0	0.03358	1	3.69517e-05
1	1576	97.6884	GAAGAAGGGCGCAAAAAAGA	10.2059	0	0.03358	1	3.69517e-05
1	1577	97.7771	AAGAAGGGCGCAAAAAAGAG	10.1346	0	0.0330108	1	3.96825e-05
1	1578	97.8085	AGAAGGGCGCAAAAAAGAGA	10.1108	0	0.0328211	1	4.06383e-05
1	1579	97.8533	GAAGGGCGCAAAAAAGAGAA	10.1346	0	0.0330108	1	3.96825e-05
1	1580	97.8824	AAGGGCGCAAAAAAGAGAAA	10.1346	0	0.0330108	1	3.96825e-05
1	1581	97.9876	AGGGCGCAAAAAAGAGAAAC	10.0158	0	0.0320622	1	4.46882e-05
1	1582	98.0241	GGGCGCAAAAAAGAGAAACA	9.42014	0	0.0305445	1	8.10747e-05
1	1583	98.0341	GGCGCAAAAAAGAGAAACAA	9.42014	0	0.0305445	1	8.10747e-05
1	1584	98.0898	GCGCAAAAAAGAGAAACAAG	9.39659	0	0.0303548	1	8.30066e-05
1	1585	98.1171	CGCAAAAAAGAGAAACAAGG	9.39659	0	0.0303548	1	8.30066e-05
1	1586	98.1426	GCAAAAAAGAGAAACAAGGA	9.389	0	0.0303548	1	8.36391e-05
1	1587	98.2118	CAAAAAAGAGAAACAAGGAA	9.389	0	0.0303548	1	8.36391e-05
1	1588	98.2523	AAAAAAGAGAAACAAGGAAA	9.36547	0	0.0301651	1	8.56304e-05
1	1589	98.2594	AAAAAGAGAAACAAGGAAAA	9.36547	0	0.0301651	1	8.56304e-05
1	1590	98.4122	AAAAGAGAAACAAGGAAAAA	9.36547	0	0.0301651	1	8.56304e-05
1	3536	228.089	AGGGACAAAGGGAGGGAAGA	13.6412	2	0.0461013	0.853385	0.000128188
1	3537	228.106	GGGACAAAGGGAGGGAAGAC	13.6165	2	0.0459116	0.853119	0.000130953
1	3547	228.494	GAGGGAAGACGGACAAGGGC	8.90512	0	0.0396509	1	0.000135692
1	3548	228.526	AGGGAAGACGGACAAGGGCG	8.67951	0	0.0394612	1	0.000170034
1	3549	228.596	GGGAAGACGGACAAGGGCGA	8.61563	0	0.0388921	1	0.000181251
1	3551	228.664	GAAGACGGACAAGGGCGAGA	9.03469	0	0.0385126	1	0.000119202
1	3552	228.716	AAGACGGACAAGGGCGAGAG	9.03469	0	0.0385126	1	0.000119202
1	3553	228.732	AGACGGACAAGGGCGAGAGA	9.03469	0	0.0385126	1	0.000119202
1	3554	228.848	GACGGACAAGGGCGAGAGAA	9.03469	0	0.0385126	1	0.000119202
1	3555	228.88	ACGGACAAGGGCGAGAGAAC	9.05643	0	0.0387023	1	0.000116639
1	3556	228.999	CGGACAAGGGCGAGAGAACA	9.01298	0	0.0383229	1	0.000121818
1	3557	229.031	GGACAAGGGCGAGAGAACAA	9.03469	0	0.0385126	1	0.000119202
1	3558	229.09	GACAAGGGCGAGAGAACAAA	9.03469	0	0.0385126	1	0.000119202
1	3559	229.162	ACAAGGGCGAGAGAACAAAA	9.03469	0	0.0385126	1	0.000119202
1	3560	229.193	CAAGGGCGAGAGAACAAAAA	8.82556	0	0.0379435	1	0.000146929
1	3561	229.248	AAGGGCGAGAGAACAAAAAA	11.418	0	0.0413584	1	1.09958e-05	MTRDHH2
1	3562	229.282	AGGGCGAGAGAACAAAAAAC	11.3931	0	0.0411687	1	1.1273e-05
1	3563	229.3	GGGCGAGAGAACAAAAAACG	12.1917	0	0.0419275	1	5.07238e-06
1	3564	229.362	GGCGAGAGAACAAAAAACGA	12.1659	0	0.0417378	1	5.20495e-06
1	3565	229.417	GCGAGAGAACAAAAAACGAG	12.1917	0	0.0419275	1	5.07238e-06
1	3566	229.542	CGAGAGAACAAAAAACGAGG	12.1917	0	0.0419275	1	5.07238e-06
1	3567	229.558	GAGAGAACAAAAAACGAGGG	12.1917	0	0.0419275	1	5.07238e-06
1	3568	229.685	AGAGAACAAAAAACGAGGGA	12.1041	0	0.0413584	1	5.53677e-06
1	3569	229.735	GAGAACAAAAAACGAGGGAA	12.1041	0	0.0413584	1	5.53677e-06
1	3570	229.81	AGAACAAAAAACGAGGGAAA	12.2034	0	0.0411687	1	5.01338e-06
1	3571	229.832	GAACAAAAAACGAGGGAAAA	12.1776	0	0.0409789	1	5.14441e-06
1	3572	229.874	AACAAAAAACGAGGGAAAAG	12.2034	0	0.0411687	1	5.01338e-06
1	3573	229.976	ACAAAAAACGAGGGAAAAGG	11.7104	0	0.0409789	1	8.20801e-06
1	3574	230.03	CAAAAAACGAGGGAAAAGGA	11.7357	0	0.0411687	1	8.00295e-06
1	3575	230.07	AAAAAACGAGGGAAAAGGAA	11.7357	0	0.0411687	1	8.00295e-06
1	3576	230.084	AAAAACGAGGGAAAAGGAAA	11.7104	0	0.0409789	1	8.20801e-06
1	3577	230.146	AAAACGAGGGAAAAGGAAAC	11.7104	0	0.0409789	1	8.20801e-06
1	3578	230.178	AAACGAGGGAAAAGGAAACA	11.7104	0	0.0409789	1	8.20801e-06
1	3579	230.213	AACGAGGGAAAAGGAAACAG	11.6852	0	0.0407892	1	8.41748e-06
1	3580	230.235	ACGAGGGAAAAGGAAACAGG	11.9067	0	0.0413584	1	6.74506e-06
1	3581	230.262	CGAGGGAAAAGGAAACAGGG	11.9067	0	0.0413584	1	6.74506e-06
1	3582	230.271	GAGGGAAAAGGAAACAGGGA	11.9067	0	0.0413584	1	6.74506e-06
1	3583	230.339	AGGGAAAAGGAAACAGGGAA	11.9528	0	0.0415481	1	6.44117e-06
1	3584	230.538	GGGAAAAGGAAACAGGGAAA	12.0292	0	0.0421172	1	5.9674e-06
1	3585	230.555	GGAAAAGGAAACAGGGAAAA	12.0292	0	0.0421172	1	5.9674e-06
1	3586	230.581	GAAAAGGAAACAGGGAAAAA	12.0292	0	0.0421172	1	5.9674e-06
1	3587	230.704	AAAAGGAAACAGGGAAAAAA	12.0547	0	0.042307	1	5.81715e-06
1	3588	230.763	AAAGGAAACAGGGAAAAAAA	12.2668	0	0.0428761	1	4.7054e-06
1	3589	230.83	AAGGAAACAGGGAAAAAAAG	12.2413	0	0.0426864	1	4.82693e-06
1	3590	230.869	AGGAAACAGGGAAAAAAAGG	12.2924	0	0.0430658	1	4.58647e-06
1	3591	230.903	GGAAACAGGGAAAAAAAGGT	12.4684	0	0.0434453	1	3.8463e-06
1	3592	230.973	GAAACAGGGAAAAAAAGGTG	12.4684	0	0.0434453	1	3.8463e-06
1	3593	230.981	AAACAGGGAAAAAAAGGTGA	12.9671	0	0.043635	1	2.33593e-06
1	3594	231.029	AACAGGGAAAAAAAGGTGAA	12.9671	0	0.043635	1	2.33593e-06
1	3595	231.05	ACAGGGAAAAAAAGGTGAAC	12.9671	0	0.043635	1	2.33593e-06
1	3596	231.06	CAGGGAAAAAAAGGTGAACA	12.8893	0	0.0430658	1	2.52492e-06
1	3597	231.131	AGGGAAAAAAAGGTGAACAG	12.9476	0	0.0432555	1	2.38193e-06
1	3598	231.154	GGGAAAAAAAGGTGAACAGA	12.9215	0	0.0430658	1	2.44492e-06
1	3599	231.233	GGAAAAAAAGGTGAACAGAC	11.9952	0	0.0424967	1	6.17378e-06
1	3600	231.294	GAAAAAAAGGTGAACAGACG	11.945	0	0.0421172	1	6.49161e-06
1	3601	231.347	AAAAAAAGGTGAACAGACGG	11.9952	0	0.0424967	1	6.17378e-06
1	3602	231.379	AAAAAAGGTGAACAGACGGG	11.9199	0	0.0419275	1	6.65661e-06
1	3603	231.446	AAAAAGGTGAACAGACGGGC	12.1135	0	0.0430658	1	5.48496e-06
1	3604	231.565	AAAAGGTGAACAGACGGGCG	12.1496	0	0.0432555	1	5.29049e-06
1	3605	231.652	AAAGGTGAACAGACGGGCGG	12.1496	0	0.0432555	1	5.29049e-06
1	3606	231.66	AAGGTGAACAGACGGGCGGA	12.1749	0	0.0434453	1	5.15832e-06
1	3607	231.748	AGGTGAACAGACGGGCGGAA	11.8739	0	0.0426864	1	6.96997e-06
1	3608	231.766	GGTGAACAGACGGGCGGAAG	11.9239	1	0.0430658	0.916135	8.5686e-05
1	3609	231.781	GTGAACAGACGGGCGGAAGG	11.9132	1	0.0430658	0.916059	8.6536e-05
1	3610	231.788	TGAACAGACGGGCGGAAGGG	11.8882	1	0.0428761	0.915883	8.85549e-05
1	3616	232.296	GACGGGCGGAAGGGAGACGG	11.7884	1	0.0421172	0.915171	9.7091e-05
1	3617	232.342	ACGGGCGGAAGGGAGACGGA	11.7385	1	0.0417378	0.91481	0.000101661
1	3618	232.409	CGGGCGGAAGGGAGACGGAA	11.0711	1	0.0411687	0.909675	0.000187771
1	3619	232.582	GGGCGGAAGGGAGACGGAAA	11.0916	1	0.0411687	0.909842	0.000184274
1	3622	232.75	CGGAAGGGAGACGGAAAAAA	11.233	1	0.0409789	0.910977	0.000161846
1	3623	232.756	GGAAGGGAGACGGAAAAAAG	11.233	1	0.0409789	0.910977	0.000161846
1	3624	232.795	GAAGGGAGACGGAAAAAAGA	11.1338	1	0.0402201	0.910183	0.000177276
1	3626	233.449	AGGGAGACGGAAAAAAGAGG	11.99	1	0.0402201	0.916597	8.06155e-05
1	3627	233.553	GGGAGACGGAAAAAAGAGGG	12.9335	1	0.0419275	0.922681	3.36599e-05
1	3628	233.57	GGAGACGGAAAAAAGAGGGA	12.8787	1	0.0415481	0.922352	3.54161e-05
1	3629	233.672	GAGACGGAAAAAAGAGGGAG	13.5889	2	0.0426864	0.852821	0.000134112
1	3630	233.718	AGACGGAAAAAAGAGGGAGG	13.5889	2	0.0426864	0.852821	0.000134112
10	431	28.1655	GGAAGAGGGAGGGAAGAAAG	11.6881	1	0.0447733	0.914443	0.000106493	MTRDHH4
10	432	28.1837	GAAGAGGGAGGGAAGAAAGG	11.4921	1	0.043635	0.912984	0.00012755
10	433	28.2205	AAGAGGGAGGGAAGAAAGGA	11.4921	1	0.043635	0.912984	0.00012755
10	434	28.2589	AGAGGGAGGGAAGAAAGGAA	11.5154	1	0.0438247	0.91316	0.000124845
10	435	28.2995	GAGGGAGGGAAGAAAGGAAG	11.4688	1	0.0434453	0.912807	0.000130313
10	436	28.3714	AGGGAGGGAAGAAAGGAAGG	11.3683	1	0.0430658	0.912036	0.000142929
10	437	28.4035	GGGAGGGAAGAAAGGAAGGC	11.3221	1	0.0426864	0.911677	0.000149128
10	441	28.6853	AAAAGAAGAGAGAGGCGAAG	14.0887	2	0.0553975	0.858042	8.70026e-05
10	442	28.7427	AAAGAAGAGAGAGGCGAAGA	13.1912	2	0.0535003	0.848384	0.000188927
10	443	28.8522	AAGAAGAGAGAGGCGAAGAA	13.1912	2	0.0535003	0.848384	0.000188927
10	444	28.9979	AGAAGAGAGAGGCGAAGAAA	13.243	2	0.0538797	0.848977	0.000180695
10	445	29.0281	GAAGAGAGAGGCGAAGAAAG	13.2565	2	0.0538797	0.849131	0.000178609
10	446	29.0547	AAGAGAGAGGCGAAGAAAGA	13.2565	2	0.0538797	0.849131	0.000178609
10	447	29.0995	AGAGAGAGGCGAAGAAAGAA	13.369	2	0.05369	0.8504	0.000162121
10	453	29.5027	AGGCAAGGGAAGAGAGAAGA	11.1417	1	0.0428761	0.910247	0.000175995
10	454	29.6885	GGCAAGGGAAGAGAGAAGAA	11.1417	1	0.0428761	0.910247	0.000175995
10	455	29.8424	GCAAGGGAAGAGAGAAGAAG	11.1655	1	0.0430658	0.910438	0.000172193
10	456	29.947	CAAGGGAAGAGAGAAGAAGG	11.1655	1	0.0430658	0.910438	0.000172193
13	899	61.281	AGAAAAAAGGAGAAGGAAGA	50.4677	8	0.0806299	0.841483	1.49236e-13	MTRDHH5
13	900	61.5636	GAAAAAAGGAGAAGGAAGAA	50.4677	8	0.0806299	0.841483	1.49236e-13
13	901	61.5971	AAAAAAGGAGAAGGAAGAAG	50.1167	8	0.0802504	0.840373	2.00728e-13
13	902	61.6411	AAAAAGGAGAAGGAAGAAGA	49.7897	8	0.0794916	0.839324	2.6448e-13
13	903	61.6476	AAAAGGAGAAGGAAGAAGAA	49.7897	8	0.0794916	0.839324	2.6448e-13
13	904	61.7382	AAAGGAGAAGGAAGAAGAAA	49.8401	8	0.0796813	0.839487	2.53478e-13
13	905	61.7908	AAGGAGAAGGAAGAAGAAAG	49.8907	8	0.079871	0.839649	2.4289e-13
13	906	61.8013	AGGAGAAGGAAGAAGAAAGA	49.4865	8	0.0783533	0.83834	3.41453e-13
13	907	62.1355	GGAGAAGGAAGAAGAAAGAA	49.6381	8	0.0789224	0.838833	3.00523e-13
13	908	62.2382	GAGAAGGAAGAAGAAAGAAG	49.3774	8	0.0779738	0.837983	3.743e-13
13	909	62.269	AGAAGGAAGAAGAAAGAAGG	49.53	9	0.078543	0.818292	1.85479e-12
13	910	62.2934	GAAGGAAGAAGAAAGAAGGG	49.9089	9	0.0794916	0.819671	1.3578e-12
13	911	62.3355	AAGGAAGAAGAAAGAAGGGA	49.9089	9	0.0794916	0.819671	1.3578e-12
13	912	62.4034	AGGAAGAAGAAAGAAGGGAC	55.4734	11	0.0882186	0.801707	3.85199e-13
13	913	62.5395	GGAAGAAGAAAGAAGGGACG	55.2234	11	0.0882186	0.800809	4.71131e-13
13	914	62.55	GAAGAAGAAAGAAGGGACGG	55.7352	12	0.0891671	0.784696	1.48066e-12
13	915	62.7213	AAGAAGAAAGAAGGGACGGA	55.7875	12	0.0893569	0.784898	1.42077e-12
20	350	21.3767	GGGAGGGGAAAGGGAAGAAG	15.2945	0	0.0481882	1	2.27868e-07	MTRDHH1
20	351	21.3897	GGAGGGGAAAGGGAAGAAGC	15.3213	0	0.0483779	1	2.21842e-07
20	352	21.5104	GAGGGGAAAGGGAAGAAGCA	15.7801	0	0.0487574	1	1.40213e-07
20	353	21.5502	AGGGGAAAGGGAAGAAGCAG	15.7244	0	0.0483779	1	1.48245e-07
20	354	21.5808	GGGGAAAGGGAAGAAGCAGG	15.7801	0	0.0487574	1	1.40213e-07
20	355	21.6141	GGGAAAGGGAAGAAGCAGGA	15.7523	0	0.0485676	1	1.44166e-07
20	356	21.6795	GGAAAGGGAAGAAGCAGGAG	15.3773	0	0.0485676	1	2.0976e-07
20	357	21.7078	GAAAGGGAAGAAGCAGGAGC	15.3773	0	0.0485676	1	2.0976e-07
20	358	21.7397	AAAGGGAAGAAGCAGGAGCG	15.2523	0	0.0485676	1	2.3769e-07
20	359	21.7753	AAGGGAAGAAGCAGGAGCGA	16.58	0	0.0508442	1	6.30083e-08
20	360	21.7971	AGGGAAGAAGCAGGAGCGAG	16.5216	0	0.0504648	1	6.67975e-08
20	361	21.8794	GGGAAGAAGCAGGAGCGAGG	16.3674	0	0.0502751	1	7.79343e-08
20	362	21.9255	GGAAGAAGCAGGAGCGAGGA	14.6887	0	0.0478088	1	4.17617e-07
20	363	22.0222	GAAGAAGCAGGAGCGAGGAG	12.5531	0	0.0430658	1	3.53393e-06
20	364	22.0614	AAGAAGCAGGAGCGAGGAGG	12.5531	0	0.0430658	1	3.53393e-06
20	365	22.1024	AGAAGCAGGAGCGAGGAGGA	12.6042	0	0.0434453	1	3.35788e-06
20	366	22.1556	GAAGCAGGAGCGAGGAGGAG	12.6042	0	0.0434453	1	3.35788e-06
20	367	22.1841	AAGCAGGAGCGAGGAGGAGC	12.6554	0	0.0438247	1	3.19029e-06

### Sheet: S1B Table
SNP_rank_on_the_chromosome	SNP_name	SNP_allele	Chr_oar_v3.1	SNP_position_oar_v3.1	Chr_oar_Rambouillet_v1.0	SNP_position_Rambouillet_v1.0	Chr_oar_Rambouillet_v2.0	SNP_position_Rambouillet_v2.0	haplotype_marker_name	MTRDHH_allele
350	s75212.1	[A/G]	20	21376711	20	22996023	20	21267858	MTRDHH1_marker_01	G
351	OAR20_22661712_X.1	[A/G]	20	21389744	20	23009109	20	21280944	MTRDHH1_marker_02	G
352	OAR20_22784700.1	[A/G]	20	21510414		23133749	20	21405594	MTRDHH1_marker_03	G
353	OAR20_22851804.1	[A/C]	20	21550229	20	23173600	20	21445420	MTRDHH1_marker_04	A
354	s39376.1	[G/A]	20	21580756	20	23203198	20	21475033	MTRDHH1_marker_05	G
355	OAR20_22932011_X.1	[A/G]	20	21614062	20	23236642	20	21508464	MTRDHH1_marker_06	G
356	OAR20_22996638.1	[G/A]	20	21679492	20	23301807	20	21573605	MTRDHH1_marker_07	G
357	OAR20_23028179.1	[G/A]	20	21707776					MTRDHH1_marker_08	G
358	OAR20_23063796.1	[A/C]	20	21739653	20	23361852	20	21633699	MTRDHH1_marker_09	A
359	OAR20_23099257_X.1	[G/A]	20	21775305	20	23400184	20	21669319	MTRDHH1_marker_10	A
360	OAR20_23116747.1	[A/G]	20	21797109	20	23421818	20	21690899	MTRDHH1_marker_11	A
361	s66452.1	[A/G]	20	21879369	20	23619606/23649262	20	21770859	MTRDHH1_marker_12	G
362	OAR20_23240800.1	[A/G]	20	21925540	20	23695634	20	21817214	MTRDHH1_marker_13	G
363	s04959.1	[G/A]	20	22022208	20	23792007	20	21913687	MTRDHH1_marker_14	G
364	s12178.1	[A/G]	20	22061358	20	23831104	20	21952693	MTRDHH1_marker_15	A
365	OAR20_23408992.1	[A/C]	20	22102448	20	23872379	20	21993989	MTRDHH1_marker_16	A
366	OAR20_23455049.1	[A/G]	20	22155578	20	23954515	20	22043617	MTRDHH1_marker_17	G
367	OAR20_23481589_X.1	[G/A]	20	22184065	20	23984896	20	22073950	MTRDHH1_marker_18	A
368	OAR20_23552034_X.1	[A/G]	20	22254758	20	24055478			MTRDHH1_marker_19	A
369	OAR20_23606688.1	[A/G]	20	22313605	20	24114523	20	22203617	MTRDHH1_marker_20	G
370	OAR20_23662826.1	[A/C]	20	22373285	20	24173860	20	22262960	MTRDHH1_marker_21	C
371	OAR20_23756997.1	[A/G]	20	22455462	20	24255995	20	22345028	MTRDHH1_marker_22	A
372	OAR20_23854908.1	[G/A]	20	22558055	20	24357362	20	22446433	MTRDHH1_marker_23	G
373	OAR20_23878963.1	[A/G]	20	22578564	20	24377777	20	22466870	MTRDHH1_marker_24	G
374	OAR20_23898925.1	[A/G]	20	22596878	20	24396056	20	22485155	MTRDHH1_marker_25	A
375	OAR20_24029500.1	[G/A]	20	22724934	20	24524607			MTRDHH1_marker_26	G
376	OAR20_24071930.1	[A/C]	20	22772237					MTRDHH1_marker_27	C
377	OAR20_24089242_X.1	[G/A]	20	22788592	20	24587772	20	22676827	MTRDHH1_marker_28	G
378	OAR20_24307087.1	[G/A]	20	22872037	20	24671819	20	22760589	MTRDHH1_marker_29	A
379	OAR20_24357620.1	[A/G]	20	22915543	20	24715435	20	22804206	MTRDHH1_marker_30	G
380	OAR20_24553232.1	[G/A]	20	23119987	20	24920333	20	23009127	MTRDHH1_marker_31	G
381	OAR20_24583511.1	[A/G]	20	23150326	20	24950669	20	23039452	MTRDHH1_marker_32	A
3561	OAR1_247124488.1	[A/C]	1	229248372	1	251858291			MTRDHH2_marker_1	A
3562	OAR1_247165341.1	[A/G]	1	229282246	1	251891984	1	231914034	MTRDHH2_marker_2	A
3563	OAR1_247181814.1	[A/G]	1	229299657	1	251909423	1	231931473	MTRDHH2_marker_3	G
3564	s33425.1	[A/G]	1	229362254	1	251971633			MTRDHH2_marker_4	G
3565	s54295.1	[A/G]	1	229416927	1	252026330	1	232048374	MTRDHH2_marker_5	G
3566	s59879.1	[A/C]	1	229542336	1	252209128	1	232174042	MTRDHH2_marker_6	C
3567	OAR1_247453602.1	[A/G]	1	229558183	1	252224725	1	232189641	MTRDHH2_marker_7	G
3568	OAR1_247612762.1	[A/G]	1	229684825	1	252353284	1	232317585	MTRDHH2_marker_8	A
3569	s16436.1	[G/A]	1	229734752					MTRDHH2_marker_9	G
3570	DU284713_146.1	[C/A]	1	229809911	1	252531632	1	232443181	MTRDHH2_marker_10	A
3571	s22863.1	[G/A]	1	229831618	1	252553338	1	232464888	MTRDHH2_marker_11	G
3572	OAR1_247832015.1	[A/G]	1	229873814	1	252595385			MTRDHH2_marker_12	A
3573	OAR1_247922003.1	[A/G]	1	229975701	1	252697715	1	232609266	MTRDHH2_marker_13	A
3574	OAR1_247975016.1	[A/C]	1	230030291	1	252751095	1	232662654	MTRDHH2_marker_14	C
3575	OAR1_248008886.1	[A/G]	1	230069582	1	252790801	1	232702361	MTRDHH2_marker_15	A
3576	OAR1_248022836.1	[A/C]	1	230083520	1	252804760	1	232716344	MTRDHH2_marker_16	A
3577	OAR1_248091902.1	[A/G]	1	230145767	1	252867372	1	232778837	MTRDHH2_marker_17	A
3578	s29260.1	[A/G]	1	230177564	1	252899416	1	232810835	MTRDHH2_marker_18	A
3579	OAR1_248156800.1	[A/G]	1	230213448	1	252936048	1	232846991	MTRDHH2_marker_19	A
3580	OAR1_248181040.1	[G/A]	1	230234932	1	252957727	1	232868675	MTRDHH2_marker_20	A
3581	OAR1_248210458.1	[A/C]	1	230262198	1	252984932	1	232895887	MTRDHH2_marker_21	C
3582	s66642.1	[A/G]	1	230270550	1	252993284	1	232904238	MTRDHH2_marker_22	G
3583	OAR1_248326742.1	[C/A]	1	230339209	1	253061655	1	232972696	MTRDHH2_marker_23	A
3584	OAR1_248519872.1	[G/A]	1	230537969	1	253261002	1	233172093	MTRDHH2_marker_24	G
3585	OAR1_248540944.1	[G/A]	1	230555091	1	253278353	1	233189464	MTRDHH2_marker_25	G
3586	OAR1_248575929.1	[A/G]	1	230581424	1	253313497			MTRDHH2_marker_26	G
3587	s11973.1	[G/A]	1	230704451	1	253436299	1	233347427	MTRDHH2_marker_27	A
3588	OAR1_248761497.1	[A/G]	1	230763251	1	253490939	1	233402090	MTRDHH2_marker_28	A
3589	OAR1_248820310.1	[A/G]	1	230830224	1	253556734	1	233467872	MTRDHH2_marker_29	A
3590	OAR1_248864797.1	[A/G]	1	230868740	1	253587698	1	233498836	MTRDHH2_marker_30	A
3591	OAR1_248896910_X.1	[G/A]	1	230903245	1	253622292	1	233533418	MTRDHH2_marker_31	G
3592	OAR1_248957744.1	[G/A]	1	230972639	1	253872110	1	233594675	MTRDHH2_marker_32	G
3593	OAR1_248968063.1	[A/G]	1	230981011	1	253764564/253880409			MTRDHH2_marker_33	A
3594	OAR1_249024018.1	[A/C]	1	231029336	1	253928836	1	233651339	MTRDHH2_marker_34	A
3595	s38465.1	[A/C]	1	231050011	1	253949163	1	233671670	MTRDHH2_marker_35	A
3596	OAR1_249059013.1	[C/A]	1	231059826	1	253958870	1	233681365	MTRDHH2_marker_36	C
3597	OAR1_249123123.1	[A/G]	1	231130995	1	254037108	1	233757960	MTRDHH2_marker_37	A
3598	OAR1_249148703.1	[A/G]	1	231154127	1	254059072	1	233779927	MTRDHH2_marker_38	G
3599	OAR1_249213110.1	[G/A]	1	231232857	1	254137628	1	233858452	MTRDHH2_marker_39	G
3600	OAR1_249265978.1	[A/G]	1	231293530	1	253779967/254198429	1	233919461	MTRDHH2_marker_40	G
3601	OAR1_249318108.1	[A/G]	1	231347399	1	254251203	1	233973560	MTRDHH2_marker_41	A
3602	OAR1_249350610.1	[A/G]	1	231379024	1	254282491	1	234004846	MTRDHH2_marker_42	A
3603	OAR1_249415739.1	[G/A]	1	231446478	1	254349625	1	234071951	MTRDHH2_marker_43	A
3604	OAR1_249535160.1	[A/G]	1	231565374	1	254467800	1	234190264	MTRDHH2_marker_44	A
3605	s00653.1	[A/C]	1	231652278	1	254555901	1	234276699	MTRDHH2_marker_45	A
3606	OAR1_249629551.1	[G/A]	1	231659828		254555901			MTRDHH2_marker_46	A
3607	OAR1_249756050.1	[G/A]	1	231748201	1	254652097	1	234372900	MTRDHH2_marker_47	A
3608	OAR1_249773760.1	[A/G]	1	231765618	1	254669082	1	234389885	MTRDHH2_marker_48	G
3609	OAR1_249786812.1	[C/G]	1	231781058	1	254684282	1	234405087	MTRDHH2_marker_49	G
3610	OAR1_249793140.1	[T/A]	1	231787659	1	254690886	1	234411696	MTRDHH2_marker_50	T
3611	OAR1_249928549.1	[G/A]	1	231880340	1	254782746	1	234503297	MTRDHH2_marker_51	G
3612	OAR1_250125486.1	[A/G]	1	231989653	1	254892159	1	234612648	MTRDHH2_marker_52	A
3613	OAR1_250379942.1	[A/C]	1	232153223	1	255055895	1	234772496	MTRDHH2_marker_53	A
3614	OAR1_250407027.1	[C/A]	1	232176180	1	255078729	1	234795345	MTRDHH2_marker_54	C
3615	OAR1_250546322.1	[G/A]	1	232264882	1	255219528	1	234882331	MTRDHH2_marker_55	A
3616	OAR1_250576596.1	[G/A]	1	232296012	1	255250557	1	234913364	MTRDHH2_marker_56	G
3617	OAR1_250636346.1	[A/C]	1	232342493	1	255297306	1	234959992	MTRDHH2_marker_57	A
3618	OAR1_250699047.1	[A/C]	1	232408909	1	255363124			MTRDHH2_marker_58	C
3619	OAR1_250742595.1	[G/A]	1	232582008	1	255534998	1	235196182	MTRDHH2_marker_59	G
3620	OAR1_250781375.1	[G/A]	1	232621011	1	255573806			MTRDHH2_marker_60	G
3621	OAR1_250883042.1	[A/G]	1	232713697	1	255664580	1	235326585	MTRDHH2_marker_61	G
3622	OAR1_250920556.1	[C/A]	1	232749772	1	255700465	1	235362471	MTRDHH2_marker_62	C
3623	OAR1_250926431.1	[G/A]	1	232755619	1	255706311	1	235368317	MTRDHH2_marker_63	G
3624	s62020.1	[G/A]	1	232795249	1	255745814	1	235407819	MTRDHH2_marker_64	G
3625	s74284.1	[A/C]	1	232827555	1	255778757	1	235440763	MTRDHH2_marker_65	A
3626	s43010.1	[A/G]	1	233449372	1	256412373	1	236074294	MTRDHH2_marker_66	A
1571	OAR1_103790218.1	[G/C]	1	97209577	1	103828253	1	98183835	MTRDHH3_marker_1	G
1572	OAR1_103842407.1	[G/A]	1	97278922	1	103894446	1	98250041	MTRDHH3_marker_2	G
1573	OAR1_103872786.1	[G/A]	1	97314205	1	103929839	1	98285432	MTRDHH3_marker_3	G
1574	OAR1_104096524.1	[A/G]	1	97563934	1	104251560	1	98539319	MTRDHH3_marker_4	G
1575	s72122.1	[G/A]	1	97627565	1	104314793	1	98602523	MTRDHH3_marker_5	A
1576	s30100.1	[A/G]	1	97688412	1	104375494	1	98663266	MTRDHH3_marker_6	G
1577	OAR1_104272909.1	[A/G]	1	97777084	1	104464271	1	98752044	MTRDHH3_marker_7	A
1578	s53706.1	[A/C]	1	97808486	1	104495869	1	98783649	MTRDHH3_marker_8	A
1579	s58747.1	[G/A]	1	97853329	1	104540901	1	98828674	MTRDHH3_marker_9	G
1580	OAR1_104439888.1	[A/G]	1	97882373	1	104570010	1	98857777	MTRDHH3_marker_10	A
1581	OAR1_104544639.1	[A/G]	1	97987628	1	104675187	1	98962972	MTRDHH3_marker_11	A
1582	OAR1_104579485.1	[G/A]	1	98024109	1	104711333	1	98999112	MTRDHH3_marker_12	G
1583	OAR1_104589897.1	[A/G]	1	98034129	1	104721356	1	99009136	MTRDHH3_marker_13	G
1584	s19579.1	[G/A]	1	98089781	1	104778126	1	99065891	MTRDHH3_marker_14	G
1585	OAR1_104682161.1	[A/C]	1	98117138	1	104806142	1	99093905	MTRDHH3_marker_15	C
1586	OAR1_104707561.1	[A/G]	1	98142631	1	104831775	1	99119533	MTRDHH3_marker_16	G
1587	s47338.1	[A/C]	1	98211805	1	104900939	1	99188697	MTRDHH3_marker_17	C
1588	s28409.1	[G/A]	1	98252334	1	104941384	1	99229147	MTRDHH3_marker_18	A
1589	OAR1_104822875.1	[A/G]	1	98259388	1	104948447	1	99236210	MTRDHH3_marker_19	A
1590	OAR1_105078097.1	[C/A]	1	98412220	1	105135873			MTRDHH3_marker_20	A
1591	s58109.1	[G/A]	1	98476073	1	105227115	1	99467347	MTRDHH3_marker_21	A
1592	OAR1_105916901.1	[A/G]	1	98698690	1	105538643	1	99787515	MTRDHH3_marker_22	A
1593	DU427993_302.1	[A/G]	1	98778433	1	105618352	1	99867235	MTRDHH3_marker_23	A
1594	s31394.1	[A/G]	1	98836848	1	105676060			MTRDHH3_marker_24	G
1595	OAR1_106079123.1	[A/G]	1	98863481	1	105702707			MTRDHH3_marker_25	A
1596	s53969.1	[G/A]	1	98931858	1	105771190	1	100020061	MTRDHH3_marker_26	G
1597	OAR1_106285844.1	[G/A]	1	99008247	1	105847891			MTRDHH3_marker_27	A
1598	s48043.1	[A/G]	1	99024896	1	105864616	1	100113484	MTRDHH3_marker_28	A
1599	OAR1_106359397.1	[A/C]	1	99077958	1	105917544	1	100166419	MTRDHH3_marker_29	A
1600	OAR1_106383900_X.1	[C/A]	1	99103421	1	105943112	1	100191961	MTRDHH3_marker_30	C
1601	OAR1_106406464.1	[G/A]	1	99129941	1	105969627	1	100218480	MTRDHH3_marker_31	A
1602	s55590.1	[A/C]	1	99223381	1	106063296	1	100312170	MTRDHH3_marker_32	A
1603	DU295978_729.1	[A/G]	1	99283857	1	106123581	1	100372461	MTRDHH3_marker_33	G
1604	OAR1_106674862.1	[A/G]	1	99393734	1	106234083	1	100482959	MTRDHH3_marker_34	G
1605	s09516.1	[A/G]	1	99470201	1	106310443	1	100559337	MTRDHH3_marker_35	A
1606	s13860.1	[A/G]	1	99545758	1	106386289	1	100635180	MTRDHH3_marker_36	A
1607	OAR1_106884058.1	[A/C]	1	99602130	1	106442710	1	100691594	MTRDHH3_marker_37	A
1608	OAR1_106946819.1	[A/G]	1	99667634	1	106508284	1	100757160	MTRDHH3_marker_38	A
1609	OAR1_107103247.1	[G/A]	1	99799572	1	106639185	1	100888051	MTRDHH3_marker_39	A
431	OAR10_28178357.1	[A/G]	10	28165468	10	30476913	10	28208188	MTRDHH4_marker_1	G
432	OAR10_28198432.1	[A/G]	10	28183710	10	30512654	10	28226416	MTRDHH4_marker_2	G
433	OAR10_28234413.1	[G/A]	10	28220524	9	49441287			MTRDHH4_marker_3	A
434	s74177.1	[G/A]	10	28258942	9	49403446	10	28300790	MTRDHH4_marker_4	A
435	OAR10_28314393.1	[G/A]	10	28299501	9	49362910	10	28341350	MTRDHH4_marker_5	G
436	OAR10_28385909.1	[A/G]	10	28371400	9	49290685			MTRDHH4_marker_6	A
437	OAR10_28417236.1	[A/G]	10	28403518	9	49258692	10	28445563	MTRDHH4_marker_7	G
438	OAR10_28451807_X.1	[A/G]	10	28438915	9	49223899			MTRDHH4_marker_8	G
439	OAR10_28516285.1	[A/G]	10	28502457	9	49160268	10	28543949	MTRDHH4_marker_9	G
440	OAR10_28665836.1	[G/A]	10	28653747	9	49008070	10	28696164	MTRDHH4_marker_10	A
441	OAR10_28697870.1	[A/G]	10	28685295	9	48976498	10	28727735	MTRDHH4_marker_11	G
442	OAR10_28765611.1	[G/A]	10	28742708	9	48918579	10	28785650	MTRDHH4_marker_12	G
443	s36323.1	[A/G]	10	28852183	9	48808085	10	28896146	MTRDHH4_marker_13	G
444	s24045.1	[G/A]	10	28997947	9	48662900	10	29041335	MTRDHH4_marker_14	A
445	OAR10_29065568.1	[A/G]	10	29028147	9	48632692	10	29071493	MTRDHH4_marker_15	A
446	OAR10_29092520.1	[A/G]	10	29054709	10	30561021	10	29098280	MTRDHH4_marker_16	G
447	s49412.1	[A/C]	10	29099460					MTRDHH4_marker_17	A
448	OAR10_29223007.1	[A/G]	10	29188403	10	30694007			MTRDHH4_marker_18	A
449	OAR10_29274817.1	[A/G]	10	29238591	10	30744457	10	29281423	MTRDHH4_marker_19	A
450	OAR10_29312907_X.1	[G/A]	10	29276560	10	30782386	10	29319351	MTRDHH4_marker_20	G
451	OAR10_29341212.1	[G/A]	10	29304176	10	30810173	10	29347138	MTRDHH4_marker_21	G
452	OAR10_29381795.1	[A/G]	10	29344224	10	30850504	10	29387529	MTRDHH4_marker_22	A
453	OAR10_29538398.1	[A/X]	10	29502667	10	31008754	10	29545928	MTRDHH4_marker_23	A
454	OAR10_29722772.1	[G/A]	10	29688513	10	31190471	10	29726943	MTRDHH4_marker_24	G
455	OAR10_29867192.1	[A/G]	10	29842383	10	31423151	10	29883323	MTRDHH4_marker_25	G
456	OAR10_29978908.1	[A/C]	10	29947045	10	31527996	10	29988171	MTRDHH4_marker_26	C
899	s29398.1	[A/G]	13	61281020	13	64305288	13	61635437	MTRDHH5_marker_1	A
900	s11373.1	[G/A]	13	61563593	13	64588282	13	61918678	MTRDHH5_marker_2	G
901	s36305.1	[A/C]	13	61597135	13	64621577			MTRDHH5_marker_3	A
902	s35254.1	[A/G]	13	61641123	13	64662899	13	61993291	MTRDHH5_marker_4	A
903	s02039.1	[A/C]	13	61647577	13	64669464			MTRDHH5_marker_5	A
904	OAR13_67008189.1	[A/G]	13	61738208	13	64759650	13	62089992	MTRDHH5_marker_6	A
905	s24502.1	[A/G]	13	61790833	13	64808434	13	62139849	MTRDHH5_marker_7	A
906	OAR13_67067820.1	[A/G]	13	61801308	13	64818911	13	62150325	MTRDHH5_marker_8	A
907	s19346.1	[A/G]	13	62135538	13	65438486			MTRDHH5_marker_9	G
908	s22946.1	[A/G]	13	62238193	13	65539608	13	62812956	MTRDHH5_marker_10	G
909	OAR13_67400889.1	[A/G]	13	62269037	13	65568974	13	62842323	MTRDHH5_marker_11	A
910	OAR13_67425309.1	[G/A]	13	62293426	13	65593385	13	62866739	MTRDHH5_marker_12	G
911	s28243.1	[A/G]	13	62335456	13	65635390	13	62908675	MTRDHH5_marker_13	A
912	OAR13_67531657.1	[A/C]	13	62403418	13	65703933	13	62977228	MTRDHH5_marker_14	A
913	s27858.1	[A/G]	13	62539468	13	65840940	13	63114228	MTRDHH5_marker_15	G
914	OAR13_67687804.1	[A/G]	13	62549951	13	65850808	13	63124096	MTRDHH5_marker_16	G
915	OAR13_67857725.1	[A/G]	13	62721325	13	66024036	13	63298718	MTRDHH5_marker_17	A
916	s66432.1	[G/A]	13	62817543	13	66120908	13	63395598	MTRDHH5_marker_18	A
917	s12884.1	[A/G]	13	62857560	13	66160896	13	63435585	MTRDHH5_marker_19	G
918	OAR13_68528151.1	[A/C]	13	63454296	13	66693760	13	63886792	MTRDHH5_marker_20	A
919	OAR13_68535533.1	[A/G]	13	63461553	13	66701017	13	63894049	MTRDHH5_marker_21	A
920	OAR13_68599070.1	[G/A]	13	63529060	13	66768651	13	63961682	MTRDHH5_marker_22	G
921	s13874.1	[A/C]	13	63556208	13	66795891	13	63988920	MTRDHH5_marker_23	A
922	s73155.1	[A/G]	13	63680954	13	66920867	13	64113897	MTRDHH5_marker_24	A
923	s74265.1	[A/C]	13	63734756	13	66974853	13	64167885	MTRDHH5_marker_25	A
924	s52003.1	[G/A]	13	63831030	13	67070162	13	64263189	MTRDHH5_marker_26	G
925	s21696.1	[A/G]	13	63867006	13	67105696	13	64298723	MTRDHH5_marker_27	A
926	OAR13_68959441.1	[A/G]	13	63881639	13	67115442	13	64308469	MTRDHH5_marker_28	A
927	OAR13_69076533.1	[A/G]	13	6.40022e+07	13	67234998	13	64428018	MTRDHH5_marker_29	G
