## Supplemental Table 2 for "Homozygous haplotype deficiency in Manech Tête Rousse dairy sheep revealed a nonsense variant in *MMUT* gene affecting newborn lamb viability"

### Sheet: S2_Table
Haplotype	Gene name	OMIM ID disorder	OMIA ID	embryonic lethality	fetal lethality	prenatal lethality	perinatal lethality	neonatal lethality	postnatal lethality	preweaning lethality	premature death	decreased survivor rate	phene_mouse	Relevant candidate gene
MTRDHH1	LOC106990470
MTRDHH1	TNFRSF21												abnormal T-helper 1 physiology; abnormal T-helper 2 physiology; abnormal blood-brain barrier function; abnormal brain vasculature morphology; abnormal cell-mediated immunity; abnormal enzyme/coenzyme activity; abnormal myelination; abnormal oligodendrocyte apoptosis; increased B cell proliferation; increased CD4-positive alpha beta T cell number; increased CD8-positive alpha-beta T cell number; i…
MTRDHH1	CD2AP	607832		0	0	0	0	0	0	1	1	0	decreased grip strength; preweaning lethality incomplete penetrance; abnormal kidney physiology; abnormal podocyte morphology; abnormal renal glomerulus morphology; albuminuria; ascites; decreased T cell proliferation; decreased circulating serum albumin level; enlarged heart; expanded mesangial matrix; glomerulosclerosis; increased blood urea nitrogen level; increased circulating creatinine leve…	Yes
MTRDHH1	ADGRF2
MTRDHH1	ADGRF4			0	0	0	0	0	0	1	0	0	preweaning lethality incomplete penetrance; decreased total body fat amount; increased bone mineral content
MTRDHH1	OPN5												abnormal circardian behavior entrainment
MTRDHH1	PTCHD4
MTRDHH1	LOC105603734
MTRDHH1	LOC114109544
MTRDHH1	LOC114109545
MTRDHH1	MMUT	251000		0	0	0	0	1	1	0	0	1	abnormal blood homeostasis; abnormal brain morphology; abnormal circulating amino acid level; abnormal exocrine pancreas morphology; abnormal fatty acids level; abnormal hepatocyte morphology; abnormal kidney morphology; abnormal kidney physiology; abnormal liver morphology; abnormal liver parenchyma morphology; abnormal pancreas morphology; abnormal pancreatic beta cell morphology; abnormal prox…	Yes
MTRDHH1	CENPQ
MTRDHH1	GLYATL3												increased body length
MTRDHH1	C20H6orf141
MTRDHH1	LOC114109747
MTRDHH1	RHAG	185000; 268150											abnormal digit morphology; abnormal heart morphology; abnormal lymph node morphology; abnormal testis morphology; abnormal thymus morphology; decreased mean corpuscular hemoglobin; enlarged heart; enlarged lymph nodes; enlarged thymus; increased circulating HDL cholesterol level; increased circulating cholesterol level; increased circulating total protein level; small testis; abnormal blood homeo…
MTRDHH1	CRISP2												abnormal uterus morphology; hydrometra; abnormal sperm motility; asthenozoospermia; decreased sperm progressive motility; impaired acrosome reaction; reduced male fertility
MTRDHH1	CRISP3												abnormal retina morphology
MTRDHH1	PGK2												asthenozoospermia; male infertility; reduced male fertility
MTRDHH1	LOC101118060
MTRDHH1	CRISP1												abnormal sperm physiology
MTRDHH1	DEFB133
MTRDHH1	DEFB114
MTRDHH1	LOC114109546
MTRDHH1	LOC105603738
MTRDHH1	DEFB112
MTRDHH1	LOC114109547
MTRDHH1	TFAP2D												absent inferior colliculus; increased apoptosis
MTRDHH1	TFAP2B	169100; 617035		0	0	0	0	1	1	1	0	0	increased grip strength; preweaning lethality complete penetrance; abnormal fetal ductus arteriosus morphology; abnormal ion homeostasis; abnormal kidney morphology; abnormal kidney physiology; abnormal pulmonary alveolar system morphology; abnormal vascular smooth muscle physiology; congestive heart failure; decreased circulating calcium level; decreased urine calcium level; decreased urine osmo…	Yes
MTRDHH1	PKHD1	263200		0	0	1	1	1	0	0	1	0	abnormal bile duct development; abnormal bile duct morphology; abnormal brain morphology; abnormal cholangiocyte primary cilium morphology; abnormal extrahepatic bile duct morphology; abnormal gallbladder morphology; abnormal hepatic duct morphology; abnormal hepatobiliary system morphology; abnormal intrahepatic bile duct morphology; abnormal kidney cortex morphology; abnormal kidney epithelium …	Yes
MTRDHH2	VEPH1												no abnormal phenotype detected
MTRDHH2	LOC114111065
MTRDHH2	LOC114111173
MTRDHH2	CCNL1
MTRDHH2	LEKR1
MTRDHH2	LOC105603748
MTRDHH2	LOC105605968
MTRDHH2	TIPARP			0	0	0	0	0	1	1	0	0	abnormal cholesterol homeostasis; abnormal heart morphology; abnormal skin morphology; abnormal spleen morphology; enlarged heart; enlarged spleen; hydrometra; preweaning lethality incomplete penetrance; scaly skin; small superior vagus ganglion; abnormal blood vessel morphology; abnormal frontal bone morphology; abnormal kidney morphology; abnormal neurocranium morphology; abnormal palate morpho…
MTRDHH2	LOC114113873
MTRDHH2	LOC105603750
MTRDHH2	LOC114112780
MTRDHH2	SSR3			0	0	0	0	1	0	0	0	0	abnormal placenta morphology; abnormal placenta physiology; abnormal placenta vasculature; abnormal placental labyrinth vasculature morphology; abnormal pulmonary alveolus morphology; decreased fetal weight; decreased placenta weight; decreased placental labyrinth size; fetal growth retardation; increased placenta apoptosis; neonatal lethality complete penetrance; small placenta
MTRDHH2	KCNAB1												abnormal action potential; abnormal afterhyperpolarization; abnormal impulse conducting system conduction; abnormal inhibitory learning; abnormal nervous system electrophysiology; abnormal spatial learning; enhanced long term potentiation; impaired social transmission of food preference
MTRDHH2	LOC105605210
MTRDHH2	LOC114109706
MTRDHH2	LOC114110822
MTRDHH2	LOC114111280
MTRDHH2	LOC101111596
MTRDHH2	LOC114112784
MTRDHH2	LOC114113874
MTRDHH2	GMPS
MTRDHH2	SLC33A1	614482; 612539		1	0	0	0	0	0	0	0	1	abnormal T cell activation; abnormal autophagy; abnormal circulating cytokine level; abnormal corpus callosum morphology; abnormal cytokine secretion; abnormal enzyme/coenzyme activity; abnormal motor capabilities/coordination/movement; abnormal spinal cord white matter morphology; astrocytosis; axon degeneration; brain inflammation; conjunctivitis; decreased B cell number; decreased corpus callo…	Yes
MTRDHH2	C1H3orf33
MTRDHH2	LOC105605211
MTRDHH2	PLCH1
MTRDHH2	LOC114111362
MTRDHH2	LOC105603774
MTRDHH2	LOC114111270
MTRDHH2	MME	617017; 617018											hyperactivity; increased circulating alanine transaminase level; abnormal axon morphology; abnormal circulating protein level; abnormal internode morphology; amyloidosis; dermatitis; diffuse hepatic necrosis; increased myelin sheath thickness; increased susceptibility to type I hypersensitivity reaction; skin edema
MTRDHH2	LOC114109728
MTRDHH2	LOC101113188
MTRDHH2	GPR149												abnormal estrous cycle; abnormal fertility/fecundity; abnormal fertilization; abnormal ovarian folliculogenesis; abnormal ovulation; abnormal touch/ nociception; increased litter size; increased mature ovarian follicle number; prolonged estrus
MTRDHH2	DHX36			1	0	0	0	0	0	0	0	0	embryonic lethality between implantation and somite formation complete penetrance
MTRDHH2	ARHGEF26												abnormal lymph node morphology; enlarged lymph nodes; abnormal vascular endothelial cell morphology; abnormal vascular endothelial cell physiology
MTRDHH2	LOC101121566
MTRDHH2	LOC101121823
MTRDHH2	LOC114110989
MTRDHH2	LOC114109733
MTRDHH2	RAP2B												abnormal behavior; abnormal coat appearance; abnormal motor coordination/ balance; decreased body length; decreased thigmotaxis; hyperactivity
MTRDHH2	LOC114111176
MTRDHH2	LOC114109738
MTRDHH2	P2RY1												abnormal thrombolysis; decreased platelet aggregation; decreased susceptibility to induced thrombosis; increased bleeding time
MTRDHH2	MBNL1												abnormal muscle physiology; abnormal skeletal muscle fiber morphology; cataract; centrally nucleated skeletal muscle fibers
MTRDHH2	LOC114110947
MTRDHH2	SUCNR1												abnormal Langerhans cell physiology; abnormal T cell activation; abnormal dendritic cell physiology; abnormal interleukin-2 secretion; abnormal kidney physiology; decreased T cell proliferation; decreased circulating renin level; increased length of allograft survival
MTRDHH2	LOC114112796
MTRDHH2	LOC101116443
MTRDHH2	LOC101115671
MTRDHH2	LOC105605979
MTRDHH2	LOC101122831
MTRDHH3	LOC114111415
MTRDHH3	LOC114110880
MTRDHH3	LOC114110935
MTRDHH3	LOC114111406
MTRDHH3	LOC114116663
MTRDHH3	LOC114111420
MTRDHH3	LOC114117240
MTRDHH3	LOC114110869
MTRDHH3	LOC101112943
MTRDHH3	LOC114111429
MTRDHH3	LOC114111424
MTRDHH3	LOC114111436
MTRDHH3	LOC114110863
MTRDHH3	LOC114110902
MTRDHH3	LOC114111422
MTRDHH3	LOC114113181
MTRDHH3	LOC114117253
MTRDHH3	LOC114117263
MTRDHH3	LOC114117283
MTRDHH3	LOC114110924
MTRDHH3	PRKAB2			0	0	0	0	0	0	1	0	0	decreased mean platelet volume; increased eosinophil cell number; preweaning lethality incomplete penetrance; abnormal glucose homeostasis; abnormal lipid homeostasis; decreased circulating glucose level; decreased glycogen catabolism rate; decreased liver glycogen level; decreased muscle cell glucose uptake; decreased physiological sensitivity to xenobiotic; decreased skeletal muscle fiber size;…
MTRDHH3	FMO5												abnormal skin morphology; abnormal carbohydrate metabolism; abnormal fat pad morphology; abnormal glucose homeostasis; abnormal inguinal fat pad morphology; abnormal lipid metabolism; decreased abdominal adipose tissue amount; decreased body weight; decreased circulating HDL cholesterol level; decreased circulating LDL cholesterol level; decreased circulating cholesterol level; decreased circulat…
MTRDHH3	CHD1L			0	0	0	0	0	0	1	0	0	abnormal tail length; hypoactivity; preweaning lethality incomplete penetrance; decreased body size; decreased body weight; decreased incidence of tumors by chemical induction; decreased tumor incidence; increased physiological sensitivity to xenobiotic
MTRDHH3	LOC114117317
MTRDHH3	LOC101113455
MTRDHH3	LOC114117345
MTRDHH3	LOC101113720
MTRDHH3	LOC105612134
MTRDHH3	BCL9
MTRDHH3	ACP6												no abnormal phenotype detected
MTRDHH3	LOC114116720
MTRDHH3	GJA5	614049; 108770; 612474	GJA5 OMIA 001152-9031	0	0	0	0	1	0	0	0	0	abnormal QRS complex; abnormal aortic arch and aortic arch branch attachment; abnormal atrioventricular cushion morphology; abnormal frontal plane axis; abnormal heart electrocardiography waveform feature; abnormal heart morphology; abnormal impulse conducting system conduction; bifid atrial appendage; bundle branch block; common atrioventricular valve; decreased mean systemic arterial blood pres…	Yes
MTRDHH3	GJA8	116200; 612474											abnormal retina morphology; developmental dysplasia; increased circulating amylase level; increased circulating aspartate transaminase level; increased kidney weight; abnormal cornea morphology; abnormal eye development; abnormal eye electrophysiology; abnormal eye morphology; abnormal eye physiology; abnormal iris morphology; abnormal lens development; abnormal lens fiber morphology; abnormal le…
MTRDHH3	LOC101115331
MTRDHH3	PDZK1			0	0	0	0	0	0	1	0	0	increased circulating HDL cholesterol level; increased circulating LDL cholesterol level; increased circulating cholesterol level; preweaning lethality incomplete penetrance; abnormal Mullerian duct morphology; abnormal Wolffian duct morphology; abnormal circulating protein level; abnormal eye muscle morphology; abnormal forebrain morphology; abnormal infrahyoid muscle connection; abnormal liver …
MTRDHH3	RNF115												decreased circulating glucose level; decreased exploration in new environment; hypoactivity; increased spleen weight; decreased susceptibility to viral infection; decreased susceptibility to viral infection induced morbidity/mortality; increased circulating interferon-beta level; increased interferon-beta secretion; increased susceptibility to viral infection induced morbidity/mortality
MTRDHH3	POLR3C
MTRDHH3	NUDT17
MTRDHH3	PIAS3
MTRDHH3	ANKRD35												abnormal cornea morphology
MTRDHH3	LOC114116806
MTRDHH3	ITGA10		ITGA10 (OMIA 001886-9615)										abnormal cartilage development; abnormal long bone epiphyseal plate morphology; decreased width of hypertrophic chondrocyte zone; short femur; short tibia	Yes
MTRDHH3	PEX11B	614920		0	0	0	0	1	0	0	0	0	abnormal cell morphology; abnormal cell physiology; abnormal cerebellum morphology; abnormal cerebral cortex morphology; abnormal neocortex morphology; abnormal neurocranium morphology; abnormal neuron differentiation; abnormal suckling behavior; decreased body size; decreased body weight; decreased liver glycogen level; delayed hepatic development; increased neuron apoptosis; neonatal lethality …	Yes
MTRDHH3	LOC114116810
MTRDHH3	RBM8A	274000
MTRDHH3	LIX1L
MTRDHH3	ANKRD34A
MTRDHH3	POLR3GL	619234		0	0	0	0	0	1	1	0	0	preweaning lethality incomplete penetrance; ataxia; cerebellum hypoplasia; decreased body weight; impaired balance; postnatal growth retardation; postnatal lethality complete penetrance	Yes
MTRDHH3	TXNIP												abnormal retina morphology; decreased bone mineral content; decreased bone mineral density; decreased circulating alkaline phosphatase level; increased circulating calcium level; increased circulating phosphate level; increased circulating triglyceride level; increased total body fat amount; abnormal NK cell morphology; abnormal NK cell physiology; abnormal blood homeostasis; abnormal cellular re…
MTRDHH3	HJV	602390											increased hemoglobin content; increased mean corpuscular hemoglobin; increased prepulse inhibition; abnormal hepatocyte morphology; abnormal iron homeostasis; abnormal iron level; abnormal macrophage morphology; decreased body length; decreased circulating insulin level; decreased spleen iron level; hemochromatosis; increased circulating iron level; increased heart iron level; increased hematocri…
MTRDHH3	LOC114111412
MTRDHH3	LOC114111383
MTRDHH3	LOC114111385
MTRDHH3	LOC114111387
MTRDHH3	LOC114111388
MTRDHH3	LOC114111409
MTRDHH3	LOC114110891
MTRDHH3	LOC114111391
MTRDHH3	LOC114111395
MTRDHH3	LOC101119431
MTRDHH3	LOC114110942
MTRDHH3	LOC114111405
MTRDHH3	LOC114111401
MTRDHH3	LOC114111403
MTRDHH3	LOC105615520
MTRDHH3	LOC105612463
MTRDHH3	LOC101119949
MTRDHH3	LOC101115504
MTRDHH3	LOC101120207
MTRDHH3	FCGR1A
MTRDHH3	LOC101120455
MTRDHH3	LOC101120877
MTRDHH3	LOC114113187
MTRDHH3	LOC101115753
MTRDHH3	LOC101121387
MTRDHH3	LOC101121643
MTRDHH3	LOC101116011
MTRDHH3	LOC101122148
MTRDHH3	LOC114116824
MTRDHH3	LOC101122398
MTRDHH3	LOC101122645
MTRDHH3	LOC101122904
MTRDHH3	LOC114113189
MTRDHH3	BOLA1												decreased body length; decreased bone mineral content; hyperactivity; increased vertical activity
MTRDHH3	SV2A			0	0	0	0	1	1	0	1	0	abnormal cell physiology; abnormal inhibitory postsynaptic currents; decreased body size; neonatal lethality incomplete penetrance; postnatal growth retardation; postnatal lethality complete penetrance; premature death; seizures
MTRDHH3	SF3B4	154400		1	0	0	0	0	0	0	0	0	abnormal neurocranium morphology; abnormal parietal bone morphology; cervical vertebral transformation; decreased body size; decreased forebrain size; decreased lumbar vertebrae number; decreased neuronal precursor proliferation; embryonic lethality before implantation complete penetrance; flat head; increased rib number; lumbar vertebral transformation; thoracic vertebral transformation	Yes
MTRDHH3	MTMR11
MTRDHH3	OTUD7B			0	0	0	0	0	0	1	0	0	preweaning lethality complete penetrance; abnormal granulocyte physiology; decreased activation-induced B cell apoptosis; decreased body weight; decreased circulating cholesterol level; decreased grip strength; decreased susceptibility to bacterial infection; decreased susceptibility to bacterial infection induced morbidity/mortality; fusion of vertebral arches; increased B cell number; increased…
MTRDHH3	VPS45	615285
MTRDHH3	PLEKHO1												abnormal osteoblast physiology; abnormal skeleton development; increased bone mass
MTRDHH3	ANP32E												decreased body weight; impaired coordination; limb grasping; no abnormal phenotype detected
MTRDHH3	CA14
MTRDHH3	APH1A			1	0	0	0	0	0	1	0	0	abnormal coat appearance; abnormal embryo size; abnormal retinal outer nuclear layer morphology; abnormal skin coloration; decreased total retina thickness; embryonic lethality prior to tooth bud stage; hyperactivity; increased bone mineral content; pale yolk sac; pallor; preweaning lethality complete penetrance; abnormal dermomyotome development; abnormal embryonic neuroepithelium morphology; ab…
MTRDHH3	C1H1orf54
MTRDHH3	CIART												abnormal homeostasis; increased circulating corticosterone level; prolonged circadian behavior period
MTRDHH3	MRPS21			0	0	0	0	0	0	1	0	0	preweaning lethality complete penetrance
MTRDHH3	PRPF3	601414		1	0	0	0	0	0	1	0	0	embryonic lethality prior to organogenesis; embryonic lethality prior to tooth bud stage; increased neutrophil cell number; preweaning lethality complete penetrance; abnormal retinal pigment epithelium morphology; abnormal rod electrophysiology; embryonic lethality complete penetrance; retinal degeneration	Yes
MTRDHH3	RPRD2			1	0	0	0	0	0	1	0	0	embryonic growth retardation; embryonic lethality prior to tooth bud stage; preweaning lethality complete penetrance; shortened QRS complex duration; shortened QT interval
MTRDHH3	LOC105605166
MTRDHH3	LOC105605169
MTRDHH3	LOC114111315
MTRDHH3	TARS2	615918		1	0	0	0	0	0	1	0	0	embryonic lethality prior to organogenesis; embryonic lethality prior to tooth bud stage; preweaning lethality complete penetrance	Yes
MTRDHH3	ECM1	247100		0	0	0	0	0	0	1	1	0	decreased neutrophil cell number; preweaning lethality incomplete penetrance; abnormal T-helper 2 physiology; decreased IgE level; decreased mean corpuscular volume; decreased susceptibility to type I hypersensitivity reaction; increased susceptibility to autoimmune disorder; premature death	Yes
MTRDHH3	LOC101106125
MTRDHH3	LOC105612466
MTRDHH3	ADAMTSL4	225100; 225200	ADAMTSL4 (OMIA002535-9913)										abnormal coat/ hair morphology; abnormal placement of pupils; abnormal vibrissa morphology; absent vibrissae; cataract; decreased grip strength; increased grip strength; irregularly shaped pupil; abnormal c wave shape; abnormal eye morphology; abnormal ocular fundus morphology; abnormal retinal pigment epithelium morphology; abnormal retinal pigmentation; decreased anxiety-related response; ectop…	Yes
MTRDHH3	MCL1			1	0	0	0	0	0	1	0	0	abnormal eye morphology; abnormal heart morphology; abnormal lymph node morphology; anophthalmia; enlarged lymph nodes; increased mean corpuscular volume; microphthalmia; preweaning lethality complete penetrance; small heart; small spleen; abnormal CD8-positive alpha-beta T cell physiology; abnormal double-positive T cell morphology; abnormal embryo attachment; decreased CD8-positive alpha-beta T…
MTRDHH3	ENSA			0	0	1	0	0	0	0	0	0	prenatal lethality incomplete penetrance
MTRDHH3	GOLPH3L
MTRDHH3	LOC106990454
MTRDHH3	LOC105612468
MTRDHH3	HORMAD1			1	0	0	0	0	0	0	0	0	abnormal DNA repair; abnormal chiasmata formation; abnormal chromosomal synapsis; abnormal double-strand DNA break repair; abnormal female meiosis; abnormal female meiosis I arrest; abnormal male germ cell apoptosis; abnormal male meiosis; abnormal meiosis; abnormal preimplantation embryo development; abnormal synaptonemal complex; abnormal testis morphology; aneuploidy; arrest of male meiosis; a…
MTRDHH3	CTSS												decreased lymphocyte cell number; decreased spleen weight; increased hematocrit; abnormal B cell physiology; abnormal B lymphocyte antigen presentation; abnormal T cell physiology; abnormal cytokine secretion; abnormal humoral immune response; abnormal interleukin secretion; abnormal professional antigen presenting cell physiology; abnormal vascular endothelial cell physiology; decreased IgG leve…
MTRDHH3	LOC105612469
MTRDHH3	CTSK	265800											abnormal uterus morphology; decreased prepulse inhibition; dysplasia; hypoplasia; increased bone mineral density; osteopetrosis; short tibia; spermatogenesis defect; abnormal alveolar process morphology; abnormal bone marrow cavity morphology; abnormal bone remodeling; abnormal bone resorption; abnormal bone structure; abnormal compact bone morphology; abnormal jaw morphology; abnormal long bone …
MTRDHH3	ARNT			1	0	1	0	0	0	0	0	0	abnormal angiogenesis; abnormal chorionic plate morphology; abnormal neural tube morphology; abnormal placenta development; abnormal placenta morphology; abnormal placenta vasculature; abnormal spongiotrophoblast layer morphology; abnormal trophoblast giant cell morphology; abnormal trophoblast layer morphology; abnormal visceral yolk sac morphology; absent placental labyrinth; absent vitelline b…
MTRDHH3	SETDB1			1	0	0	0	0	0	1	0	0	hyperplasia; increased CD4-positive alpha beta T cell number; increased startle reflex; neoplasm; preweaning lethality complete penetrance; decreased inner cell mass proliferation; embryonic lethality between implantation and placentation complete penetrance; embryonic lethality between implantation and somite formation complete penetrance; no abnormal phenotype detected
MTRDHH3	CERS2												abnormal brain white matter morphology; abnormal cerebellar granule layer morphology; abnormal hippocampal fimbria morphology; abnormal lipid homeostasis; abnormal myelin sheath morphology; abnormal trigeminal nerve morphology; increased hepatocellular carcinoma incidence; increased liver tumor incidence
MTRDHH3	ANXA9
MTRDHH3	MINDY1												abnormal behavior; abnormal locomotor activation; abnormal spine curvature; corneal opacity; decreased circulating amylase level; decreased circulating free fatty acids level; decreased circulating glycerol level; decreased thigmotaxis; hyperactivity; hypoactivity; increased bone mineral content; increased circulating alanine transaminase level; decreased body weight; increased circulating alkali…
MTRDHH3	LOC106990657
MTRDHH3	PRUNE1	617481		1	0	0	0	0	0	1	0	0	embryonic lethality prior to tooth bud stage; preweaning lethality complete penetrance; abnormal embryo development; decreased circulating serum albumin level; decreased circulating total protein level; decreased startle reflex	Yes
MTRDHH3	BNIPL
MTRDHH3	C1H1orf56
MTRDHH3	CDC42SE1
MTRDHH3	MLLT11
MTRDHH3	GABPB2												increased B cell proliferation; increased IgG1 level; increased IgM level; increased spleen germinal center number
MTRDHH3	SEMA6C												abnormal cecum morphology; abnormal liver morphology; enlarged cecum; small liver; decreased thermal nociceptive threshold
MTRDHH3	TNFAIP8L2			0	0	0	0	0	0	0	0	1	abnormal B cell activation; abnormal B cell physiology; abnormal CD4-positive alpha-beta T cell physiology; abnormal T cell apoptosis; abnormal cytotoxic T cell physiology; abnormal inflammatory response; abnormal leukocyte morphology; abnormal macrophage activation involved in immune response; abnormal myeloid dendritic cell morphology; abnormal spleen morphology; chronic inflammation; decreased…
MTRDHH3	LYSMD1												decreased bone mineral content; increased total body fat amount
MTRDHH3	SCNM1												no abnormal phenotype detected
MTRDHH3	TMOD4
MTRDHH3	VPS72			0	0	0	0	0	0	1	0	0	preweaning lethality complete penetrance
MTRDHH3	LOC114113195
MTRDHH3	PIP5K1A			0	0	0	0	0	0	0	0	0	abnormal sperm midpiece morphology; asthenozoospermia; decreased fertilization frequency; impaired fertilization; lethality incomplete penetrance; no abnormal phenotype detected; reduced male fertility
MTRDHH3	PSMD4			1	0	0	0	0	0	0	0	0	abnormal gastrulation; absent inner cell mass proliferation; embryonic growth retardation; embryonic lethality between implantation and somite formation complete penetrance; embryonic lethality complete penetrance; failure of initiation of embryo turning; no abnormal phenotype detected; postnatal growth retardation
MTRDHH3	LOC101114479
MTRDHH3	LOC101114737
MTRDHH3	LOC114111165
MTRDHH3	ZNF687	616833
MTRDHH3	PI4KB
MTRDHH3	RFX5	209920											abnormal B lymphocyte antigen presentation; abnormal Kupffer cell morphology; abnormal MHC II cell surface expression on macrophages; abnormal dendritic cell morphology; abnormal level of surface class II molecules; abnormal thymus cortex morphology; decreased CD4-positive alpha beta T cell number; decreased IgG1 level; decreased IgM level; decreased single-positive T cell number
MTRDHH3	SELENBP1	618148											decreased circulating alkaline phosphatase level; decreased circulating phosphate level; decreased circulating serum albumin level; increased circulating insulin level; abnormal blood homeostasis; abnormal enzyme/coenzyme activity; decreased circulating aspartate transaminase level; decreased liver weight; decreased mature ovarian follicle number; decreased spleen weight; increased brain weight; …
MTRDHH3	LOC114117513
MTRDHH3	PSMB4
MTRDHH3	POGZ	616364		1	1	0	0	0	0	1	0	0	anemia; decreased fetal size; embryonic lethality during organogenesis incomplete penetrance; lethality throughout fetal growth and development incomplete penetrance; liver hypoplasia; preweaning lethality complete penetrance	Yes
MTRDHH3	LOC105613571
MTRDHH3	CGN			0	0	0	0	0	0	1	0	0	abnormal craniofacial morphology; abnormal embryo size; abnormal forebrain morphology; abnormal neural tube closure; abnormal tail morphology; cyanosis; hemorrhage; preweaning lethality complete penetrance; increased susceptibility to injury; intestinal ulcer
MTRDHH3	TUFT1												abnormal coat appearance; abnormal eyelid morphology; abnormal vibrissa morphology; decreased circulating HDL cholesterol level; decreased circulating alkaline phosphatase level; improved glucose tolerance; decreased circulating triglyceride level; decreased total body fat amount; increased food intake; increased lean body mass
MTRDHH3	LOC114111356
MTRDHH3	LOC105613573
MTRDHH3	LOC105613572
MTRDHH3	SNX27			0	0	1	0	0	1	1	0	0	abnormal craniofacial morphology; decreased erythrocyte cell number; decreased hemoglobin content; edema; preweaning lethality incomplete penetrance; abnormal cell physiology; abnormal intestine morphology; postnatal growth retardation; postnatal lethality complete penetrance; prenatal lethality incomplete penetrance; slow postnatal weight gain; small heart; small liver; small spleen
MTRDHH3	LOC101118491
MTRDHH3	LOC114110809
MTRDHH3	CELF3												abnormal sperm motility; oligozoospermia
MTRDHH3	RIIAD1			0	0	0	0	0	0	1	0	0	absent vibrissae; limb grasping; preweaning lethality incomplete penetrance
MTRDHH3	MRPL9
MTRDHH3	OAZ3												detached sperm flagellum; impaired acrosome reaction; male infertility
MTRDHH3	TDRKH												decreased fasting circulating glucose level; increased startle reflex; abnormal DNA methylation; abnormal cell physiology; abnormal double-strand DNA break repair; abnormal synaptonemal complex; arrest of male meiosis; azoospermia; male infertility; small testis; testicular atrophy
MTRDHH3	LINGO4
MTRDHH3	RORC	616622											abnormal CD4-positive alpha beta T cell morphology; abnormal CD4-positive alpha-beta intraepithelial T cell morphology; abnormal CD8 positive alpha-beta intraepithelial T cell morphology; abnormal CD8-positive alpha-beta T cell differentiation; abnormal T cell differentiation; abnormal T cell morphology; abnormal T cell physiology; abnormal T-helper 17 cell differentiation; abnormal cell cycle; a…
MTRDHH3	C2CD4D
MTRDHH3	THEM5												abnormal cellular respiration; abnormal mitochondrial morphology; abnormal mitochondrial shape; abnormal respiratory electron transport chain; decreased fatty acids level; hepatic steatosis; increased circulating free fatty acids level; increased mitochondrial size
MTRDHH3	THEM4												abnormal hepatocyte morphology
MTRDHH4	LOC114116606
MTRDHH4	LOC101109717
MTRDHH4	LOC101109981
MTRDHH4	LOC114116607
MTRDHH4	RFC3
MTRDHH4	LOC114116608
MTRDHH4	LOC114116609
MTRDHH4	LOC114116610
MTRDHH4	LOC101110521
MTRDHH4	LOC105610902
MTRDHH4	LOC101110773
MTRDHH4	RXFP2		RXFP2 (OMIA000483-9940)										abnormal lens morphology; abnormal optic disk morphology; decreased circulating sodium level; hypoactivity; increased circulating alkaline phosphatase level; increased circulating aspartate transaminase level; increased circulating calcium level; increased circulating lipase level; increased circulating serum albumin level; increased circulating sodium level; increased circulating total protein l…	Yes
MTRDHH4	LOC114116650
MTRDHH4	LOC101111560
MTRDHH4	HSPH1												abnormal cell physiology; decreased cerebral infarction size; decreased susceptibility to ischemic brain injury
MTRDHH4	LOC105616258
MTRDHH4	LOC105610265
MTRDHH4	TEX26
MTRDHH4	MEDAG												decreased red blood cell distribution width
MTRDHH4	LOC114116688
MTRDHH4	ALOX5AP												abnormal leukotriene level; abnormal prostaglandin level; abnormal thromboxane level; decreased acute inflammation; decreased inflammatory response; decreased leukotriene level; decreased susceptibility to induced arthritis; decreased susceptibility to type I hypersensitivity reaction; impaired neutrophil recruitment; increased prostaglandin level
MTRDHH4	USPL1
MTRDHH4	HMGB1			0	0	0	0	1	0	0	1	0	atelectasis; cachexia; chromosome breakage; decreased glycogen catabolism rate; eyelids open at birth; hypoglycemia; lethargy; neonatal lethality complete penetrance; postnatal growth retardation; premature death
MTRDHH4	LOC114116612
MTRDHH4	KATNAL1												abnormal Sertoli cell morphology; abnormal seminiferous tubule epithelium morphology; abnormal seminiferous tubule morphology; abnormal spermatid morphology; abnormal spermatogenesis; decreased testis weight; male infertility; oligozoospermia; small seminiferous tubules
MTRDHH4	LOC114116758
MTRDHH4	LOC114116423
MTRDHH4	LOC114116373
MTRDHH4	ZAR1L												abnormal female meiosis
MTRDHH4	BRCA2	114480; 612555; 605724; 613029; 155255; 613347; 176807; 194070		1	1	1	1	1	1	0	1	1	abnormal DNA repair; abnormal amnion morphology; abnormal axial skeleton morphology; abnormal branching of the mammary ductal tree; abnormal cell physiology; abnormal chromosome morphology; abnormal developmental patterning; abnormal double-strand DNA break repair; abnormal embryo development; abnormal embryonic tissue morphology; abnormal epidermal layer morphology; abnormal epidermis stratum ba…	Yes
MTRDHH4	N4BP2L1
MTRDHH4	LOC105616164
MTRDHH4	N4BP2L2
MTRDHH4	PDS5B			0	1	1	0	1	0	0	0	0	abnormal axial skeleton morphology; abnormal cell nucleus morphology; abnormal chin morphology; abnormal chromosome morphology; abnormal craniofacial bone morphology; abnormal enteric nervous system morphology; abnormal facial morphology; abnormal heart morphology; abnormal hyoid bone morphology; abnormal long bone morphology; abnormal mitosis; abnormal palatal shelf fusion at midline; abnormal p…
MTRDHH4	LOC101109189
MTRDHH4	KL	617994		0	0	0	0	0	0	0	1	0	Purkinje cell degeneration; abnormal adenohypophysis morphology; abnormal aorta wall morphology; abnormal autopod morphology; abnormal blood circulation; abnormal blood vessel physiology; abnormal bone mineral density; abnormal bone ossification; abnormal bone structure; abnormal cardiovascular system physiology; abnormal circulating mineral level; abnormal circulating protein level; abnormal con…	Yes
MTRDHH4	STARD13												decreased hemoglobin content; hyperplasia; increased circulating bilirubin level; abnormal pancreas development; abnormal tumor vascularization; decreased body size; decreased body weight; decreased hematocrit; decreased total body fat amount; increased angiogenesis; increased susceptibility to bacterial infection; increased tumor growth/size; lymphoid hyperplasia
MTRDHH5	DEFB119
MTRDHH5	DEFB121
MTRDHH5	LOC114117516
MTRDHH5	LOC114117608
MTRDHH5	DEFB124
MTRDHH5	REM1
MTRDHH5	HM13
MTRDHH5	ID1												abnormal bone marrow cell morphology/development; abnormal bone marrow morphology; abnormal hematopoietic stem cell physiology; abnormal lung morphology; abnormal myelopoiesis; abnormal osteoclast differentiation; decreased body size; decreased bone marrow cell number; decreased bone mineral content; decreased bone mineral density; decreased bone strength; decreased bone volume; decreased erythro…
MTRDHH5	LOC114117609
MTRDHH5	LOC101102327
MTRDHH5	BCL2L1			0	0	1	0	0	0	0	0	0	abnormal T cell physiology; abnormal apoptosis; abnormal memory T cell physiology; abnormal ovarian folliculogenesis; abnormal platelet physiology; decreased T cell proliferation; decreased interleukin-2 secretion; decreased litter size; decreased memory T cell number; decreased primordial germ cell number; decreased susceptibility to experimental autoimmune encephalomyelitis; extramedullary hema…
MTRDHH5	TPX2			1	0	0	0	0	0	1	0	0	embryonic lethality prior to organogenesis; preweaning lethality complete penetrance; abnormal embryo development; abnormal mitotic spindle morphology; abnormal splenocyte morphology; aneuploidy; embryonic growth arrest; embryonic lethality complete penetrance; granulomatous inflammation; increased hepatocellular carcinoma incidence; increased intestinal adenoma incidence; increased lung adenocar…
MTRDHH5	MYLK2	192600											impaired skeletal muscle contractility
MTRDHH5	FOXS1												abnormal blood vessel endothelium morphology; decreased susceptibility to diet-induced obesity; enhanced coordination; testicular hemorrhage
MTRDHH5	LOC106991529
MTRDHH5	LOC106991530
MTRDHH5	DUSP15												decreased grip strength; hyperactivity
MTRDHH5	LOC101103002
MTRDHH5	TTLL9												abnormal sperm axoneme morphology; abnormal sperm fibrous sheath morphology; abnormal sperm physiology; abnormal sperm principal piece morphology; abnormal testis physiology; asthenozoospermia; decreased sperm progressive motility; detached sperm flagellum; male infertility; oligozoospermia; teratozoospermia
MTRDHH5	LOC114117610
MTRDHH5	PDRG1
MTRDHH5	XKR7
MTRDHH5	CCM2L												abnormal tumor vascularization; decreased metastatic potential; decreased sensitivity to induced morbidity/mortality; decreased tumor growth/size; delayed wound healing
MTRDHH5	HCK												abnormal alveolar macrophage morphology; abnormal enzyme/coenzyme activity; abnormal immune system physiology; abnormal inflammatory response; abnormal macrophage physiology; abnormal neutrophil physiology; abnormal pulmonary alveolus morphology; abnormal respiratory epithelium morphology; atelectasis; decreased lung elastance; emphysema; impaired macrophage phagocytosis; increased circulating tu…
MTRDHH5	TM9SF4												abnormal thoracic cage shape; decreased body weight; increased circulating HDL cholesterol level; increased circulating LDL cholesterol level; increased circulating cholesterol level; increased circulating total protein level; vertebral transformation; abnormal hair follicle morphology; abnormal sebaceous gland morphology; decreased red blood cell distribution width; increased circulating calcium…
MTRDHH5	PLAGL2			0	0	0	0	0	1	0	0	0	abnormal intestinal lipid absorption; abnormal intestine morphology; decreased body weight; increased circulating cholesterol level; increased circulating triglyceride level; postnatal lethality incomplete penetrance; slow postnatal weight gain
MTRDHH5	POFUT1	615327		1	0	0	0	0	0	0	0	0	abnormal blood vessel morphology; abnormal cardiac epithelial to mesenchymal transition; abnormal dorsal-ventral polarity of the somites; abnormal heart development; abnormal heart morphology; abnormal neural tube morphology; abnormal somite development; abnormal somite shape; abnormal somite size; abnormal vasculogenesis; abnormal vertebral column morphology; abnormal vitelline vasculature morph…	Yes
MTRDHH5	KIF3B	618955	KIF3B (OMIA002267-9685)	1	0	1	0	0	0	1	0	0	increased bone mineral content; increased grip strength; prenatal lethality prior to heart atrial septation; preweaning lethality complete penetrance; abnormal bone structure; abnormal brain weight; abnormal dendritic mushroom spine morphology; abnormal dendritic spine morphology; abnormal direction of heart looping; abnormal hippocampus neuron morphology; abnormal left-right axis patterning; abn…	Yes
MTRDHH5	ASXL1	605039; 614286		0	1	0	0	1	1	0	1	0	cataract; decreased circulating glucose level; decreased hematocrit; decreased hemoglobin content; decreased mean corpuscular hemoglobin; decreased mean corpuscular volume; decreased sacral vertebrae number; hyperactivity; increased bone mineral content; increased circulating iron level; increased lumbar vertebrae number; process of degenerative change; vertebral fusion; abnormal blood cell morph…	Yes
MTRDHH5	LOC105611326
MTRDHH5	NOL4L
MTRDHH5	LOC114117611
MTRDHH5	LOC114117612
MTRDHH5	COMMD7
MTRDHH5	DNMT3B	619478; 242860		1	1	1	0	1	1	1	0	0	abnormal craniofacial morphology; cleft palate; edema; embryonic growth retardation; hemorrhage; microphthalmia; preweaning lethality complete penetrance; abnormal DNA methylation; abnormal cranium morphology; abnormal interventricular septum morphology; abnormal nasal bone morphology; abnormal skeleton morphology; decreased birth weight; decreased blood urea nitrogen level; decreased body size; …	Yes
MTRDHH5	MAPRE1
MTRDHH5	EFCAB8
MTRDHH5	SUN5	617187											abnormal eye morphology; abnormal liver morphology; abnormal lymph node morphology; abnormal spleen morphology; abnormal testis morphology; enlarged lymph nodes; enlarged spleen; enlarged testis; male infertility; prolonged QT interval; thrombocytopenia; abnormal brain morphology; abnormal sperm axoneme morphology; abnormal sperm connecting piece morphology; abnormal sperm head morphology; abnorm…
MTRDHH5	BPIFB2
MTRDHH5	BPIFB6
MTRDHH5	BPIFB3												no abnormal phenotype detected
MTRDHH5	BPIFB4
MTRDHH5	LOC114117686
MTRDHH5	LOC114117614
MTRDHH5	LOC101114720
MTRDHH5	LOC114117616
MTRDHH5	LOC101115983
MTRDHH5	LOC114117617
MTRDHH5	LOC114117615
MTRDHH5	LOC114117613
MTRDHH5	LOC106990771
MTRDHH5	LOC101115262
MTRDHH5	LOC114117484
MTRDHH5	LOC114117618
MTRDHH5	LOC114117485
MTRDHH5	LOC114117619
MTRDHH5	LOC101107619
MTRDHH5	LOC101116248
MTRDHH5	LOC101116500
MTRDHH5	BPIFA3			0	0	0	0	0	0	1	0	0	abnormal behavior; preweaning lethality incomplete penetrance
MTRDHH5	BPIFA1												increased interleukin-1 alpha secretion; increased interleukin-1 beta secretion; increased susceptibility to Orthomyxoviridae infection; increased susceptibility to Orthomyxoviridae infection induced morbidity/mortality; increased susceptibility to bacterial infection; increased susceptibility to otitis media; increased tumor necrosis factor secretion; lung inflammation
MTRDHH5	BPIFB1												abnormal lens morphology; abnormal uterus morphology; hydrometra; increased circulating aspartate transaminase level; abnormal respiratory system physiology; decreased grip strength; prolonged ST segment; transmission ratio distortion
MTRDHH5	LOC101108675
MTRDHH5	LOC114117620
MTRDHH5	LOC101116754
MTRDHH5	CDK5RAP1												abnormal cell physiology; abnormal enzyme/coenzyme activity; abnormal mitochondrial ATP synthesis coupled electron transport; abnormal mitochondrial crista morphology; abnormal mitochondrial physiology; abnormal mitophagy; abnormal oxidative phosphorylation; abnormal respiratory electron transport chain; abnormal translation; cardiac hypertrophy; decreased calcium uptake by cardiac muscle; decrea…
MTRDHH5	SNTA1	612955											abnormal astrocyte morphology; abnormal fluid regulation; abnormal neuromuscular synapse morphology; abnormal nitric oxide homeostasis; decreased susceptibility to ischemic brain injury
MTRDHH5	LOC101109899
MTRDHH5	CBFA2T2			0	0	0	0	0	1	0	0	0	abnormal epigenetic regulation of gene expression; abnormal intestinal enteroendocrine cell morphology; abnormal intestinal epithelium morphology; abnormal intestinal goblet cell morphology; abnormal primordial germ cell morphology; abnormal small intestine morphology; abnormal spermatogenesis; absent ovarian follicles; asthenozoospermia; decreased Paneth cell number; decreased body length; decre…
MTRDHH5	LOC106990737
MTRDHH5	LOC101117009
MTRDHH5	NECAB3
MTRDHH5	ACTL10												decreased circulating fructosamine level; decreased circulating glucose level; increased red blood cell distribution width
MTRDHH5	E2F1			0	0	0	0	0	0	0	1	0	abnormal CD4-positive alpha beta T cell morphology; abnormal CD8-positive alpha beta T cell morphology; abnormal base-excision repair; abnormal cell cycle; abnormal cell death; abnormal circulating insulin level; abnormal cone electrophysiology; abnormal double-positive T cell morphology; abnormal double-strand DNA break repair; abnormal exocrine pancreas morphology; abnormal exorbital lacrimal g…
MTRDHH5	PXMP4
MTRDHH5	ZNF341	618282
MTRDHH5	LOC105606908
MTRDHH5	CHMP4B			1	0	0	0	0	0	0	0	0	embryonic lethality between implantation and somite formation complete penetrance
MTRDHH5	RALY												abnormal lung morphology; abnormal pancreas morphology; increased circulating triglyceride level; short tibia; no abnormal phenotype detected
MTRDHH5	EIF2S2			1	0	0	0	0	0	1	0	0	abnormal spleen morphology; embryonic lethality prior to organogenesis; hyperactivity; preweaning lethality complete penetrance; decreased incidence of induced tumors; decreased litter size; decreased primordial germ cell proliferation; decreased spleen weight; decreased startle reflex; decreased testis weight; embryonic lethality between somite formation and embryo turning complete penetrance
MTRDHH5	LOC105606907
MTRDHH5	ASIP	611742	ASIP OMIA000201-9940											Yes
MTRDHH5	LOC114117712
MTRDHH5	AHCY	613752		1	0	0	0	0	0	1	0	0	embryonic lethality prior to organogenesis; embryonic lethality prior to tooth bud stage; increased basophil cell number; increased grip strength; preweaning lethality complete penetrance; decreased startle reflex; increased monocyte cell number	Yes
MTRDHH5	ITCH	613385											abnormal bone structure; abnormal esophagus morphology; abnormal head size; abnormal startle reflex; abnormal tooth morphology; acidophilic macrophage pneumonia; acute inflammation; chronic inflammation; decreased bone mineral content; decreased bone mineral density; decreased circulating alkaline phosphatase level; decreased circulating fructosamine level; decreased circulating glucose level; de…
MTRDHH5	DYNLRB1			1	0	0	0	0	0	1	0	0	abnormal bone structure; preweaning lethality complete penetrance; abnormal dorsal root ganglion morphology; embryonic lethality complete penetrance; increased circulating thyroxine level
MTRDHH5	MAP1LC3A
MTRDHH5	PIGU	618590		0	0	0	0	0	0	1	0	0	hydrocephaly; preweaning lethality complete penetrance; decreased erythrocyte cell number; increased circulating calcium level	Yes
MTRDHH5	LOC101113166
MTRDHH5	TP53INP2
MTRDHH5	NCOA6			1	1	1	0	1	0	1	0	0	abnormal retina morphology; preweaning lethality incomplete penetrance; abnormal bile salt homeostasis; abnormal blood vessel morphology; abnormal brain development; abnormal cell physiology; abnormal digit morphology; abnormal embryonic hematopoiesis; abnormal epicardium morphology; abnormal eye pigmentation; abnormal feces composition; abnormal fetal cardiomyocyte morphology; abnormal fetal car…
MTRDHH5	LOC106990720
MTRDHH5	LOC114117486
MTRDHH5	GGT7
MTRDHH5	ACSS2
MTRDHH5	GSS	266130; 231900		1	0	0	0	0	0	0	0	0	embryonic lethality complete penetrance	Yes
MTRDHH5	MYH7B												decreased circulating cholesterol level; increased red blood cell distribution width; abnormal bone structure; decreased circulating LDL cholesterol level; decreased circulating insulin level; decreased total body fat amount; increased body length; increased bone mineral content; increased lean body mass; thrombocytopenia
MTRDHH5	TRPC4AP												abnormal hair cycle anagen phase
MTRDHH5	LOC101115389
MTRDHH5	PROCR			1	0	1	0	0	0	0	0	0	abnormal blood coagulation; abnormal circulating protein level; abnormal extraembryonic tissue morphology; abnormal placental thrombosis; bone marrow failure; decreased bone marrow cell number; decreased embryo size; embryonic growth retardation; embryonic lethality during organogenesis complete penetrance; enlarged spleen; extramedullary hematopoiesis; incomplete embryo turning; increased circul…
MTRDHH5	MMP24												abnormal axon extension; abnormal axon morphology; abnormal mast cell degranulation; abnormal mechanical nociception; abnormal nociception after inflammation; abnormal pain threshold; abnormal reflex; abnormal spinal cord morphology; decreased anxiety-related response; decreased thermal nociceptive threshold; enhanced coordination; increased mast cell degranulation
MTRDHH5	MMP24OS
MTRDHH5	EIF6			1	0	0	0	0	0	0	0	0	abnormal cell physiology; abnormal fat cell morphology; abnormal hepatocyte physiology; abnormal mitosis; decreased body weight; decreased liver weight; decreased total body fat amount; embryonic lethality before implantation complete penetrance; liver hypoplasia
MTRDHH5	FAM83C
MTRDHH5	LOC101116076
MTRDHH5	GDF5	201250; 615072; 112600; 113100; 200700; 228900; 610017; 612400; 615298											abnormal articular cartilage morphology; abnormal autopod morphology; abnormal carpal bone morphology; abnormal cartilage development; abnormal cartilage morphology; abnormal digit development; abnormal digit morphology; abnormal endochondral bone ossification; abnormal femur morphology; abnormal fibula morphology; abnormal limb bone morphology; abnormal limb development; abnormal limb long bone …
MTRDHH5	CEP250	618358	CEP250 (OMIA001502-9913)										abnormal auditory brainstem response; absent pinna reflex; increased total body fat amount; male infertility; abnormal electroretinogram waveform feature; abnormal retinal blood vessel morphology; abnormal retinal outer nuclear layer morphology; decreased a wave amplitude; decreased b wave amplitude; decreased lean body mass; decreased mean platelet volume; decreased total retina thickness; retin…	Yes
MTRDHH5	C13H20orf173
MTRDHH5	ERGIC3
MTRDHH5	LOC101120595
MTRDHH5	LOC101117181
MTRDHH5	SPAG4												hyperactivity; increased fasting circulating glucose level; abnormal epididymis morphology; abnormal manchette morphology; abnormal sperm head morphology; abnormal sperm nucleus morphology; abnormal spermatid morphology; abnormal spermiogenesis; coiled sperm flagellum; detached acrosome; globozoospermia; male infertility
MTRDHH5	CPNE1
MTRDHH5	LOC105606903
MTRDHH5	NFS1	619386
MTRDHH5	ROMO1			1	0	0	0	0	0	1	0	0	abnormal embryo size; abnormal embryo turning; abnormal vitelline vasculature morphology; embryonic growth retardation; embryonic lethality prior to organogenesis; embryonic lethality prior to tooth bud stage; hyperactivity; increased circulating total protein level; pale yolk sac; preweaning lethality complete penetrance
MTRDHH5	RBM39			0	0	1	0	0	0	0	0	0	prenatal lethality complete penetrance
MTRDHH5	PHF20			0	0	0	0	1	0	1	0	0	developmental and structural abnormality; preweaning lethality incomplete penetrance; abnormal T cell differentiation; abnormal hematopoietic system morphology/development; decreased body size; decreased body weight; decreased bone marrow cell number; decreased double-positive T cell number; decreased fetal size; decreased lumbar vertebrae number; decreased thymocyte number; decreased total body …
MTRDHH5	LOC105606901
MTRDHH5	LOC114117623
MTRDHH5	SCAND1
MTRDHH5	LOC101120512
MTRDHH5	CNBD2												abnormal motile cilium physiology; abnormal sperm midpiece morphology; abnormal sperm motility; abnormal testis morphology; abnormal testis weight; arrest of male meiosis; azoospermia; decreased testis weight; male infertility; reduced male fertility; small seminiferous tubules; small testis
MTRDHH5	EPB41L1	614257											abnormal eyelid morphology; abnormal iris pigmentation; abnormal locomotor behavior; decreased grip strength; decreased thigmotaxis; hyperactivity; increased exploration in new environment; increased heart weight; increased startle reflex; no abnormal phenotype detected
MTRDHH5	LOC114117624
MTRDHH5	AAR2
